# Regulation of cell proliferation by a novel feedback system on Cdk function

**DOI:** 10.1101/2025.10.28.685054

**Authors:** Joseph C. Ryan, Baptiste Leray, Akanksha Jain, Nelson Coehlo, Maria Rosa Domingo-Sananes, Theo Aspert, Gilles Charvin, Matthias Simoes Krockenberger, Nathalia Chica Blaguera, Sandra Lopez Aviles, Luca Takacs, Frank Uhlmann, Ludong Yang, Jia-Xing Yue, Gianni Liti, Victor Cochard, Guillaume Chevreux, Hironori Sugiyama, Yuhei Goto, Kazuhiro Aoki, Pei-Yun Jenny Wu, Cameron Mackereth, John Tyson, Béla Novák, Damien Coudreuse

## Abstract

The proliferation of eukaryotic cells is regulated by a complex network of regulatory systems that promotes efficient cell cycle progression and ensures proper responses to the environment. Despite this complexity, the core inputs that are necessary and sufficient for robust alternation of DNA replication and mitosis are surprisingly simpler than anticipated. Indeed, fission yeast cells operating with an engineered minimal cell cycle network that lacks the highly conserved Wee1+Cdc25 feedback loops on Cdk1 function are viable, although slow growing. This provides a unique entry for evaluating how such simplified cells can evolve and improve their proliferation potential while exploring unknown mechanisms modulating cell cycle progression. Taking advantage of this model, we applied laboratory evolution assays to minimal fission yeast backgrounds and selected for the emergence of faster growing populations. We found that loss of the small disordered protein Spo12 brings about enhanced population growth in cells lacking the Wee1+Cdc25 mitotic switch. Importantly, we demonstrate that Spo12 defines a new and conserved family of inhibitors of the Cdk-counteracting phosphatase PP2A that are directly regulated by Cdk-dependent phosphorylation. Our results also reveal a trade-off associated with Spo12-dependent regulation, which may have implications for our understanding of the principles underlying the evolution of cell cycle control. Finally, our study highlights how combining simplified circuits with experimental evolution allows for uncovering regulatory elements that may be obscured by network complexity.
