## Supplementary material for "Regulation of cell proliferation by a novel feedback system on Cdk function": Dataset4

### Sheet: Statistics
	Size at division						Cell cycle time
MODEL	Mean (a.u.)	Std_dev	Mean (relative) ± CV	Skewness	Kurtosis		Mean (min)	Std_dev (CV)	Skewness	Kurtosis
MCN	0.965	0.0853	1.00 ± 8.8%	0.0468	0.179		139	17.7 (12.7%)	0.311	-0.0768
MCN spo12D	0.989	0.0899	1.03 ± 9.1%	0.323	-0.145		139	18.3 (13.2%)	0.347	-0.166
MCN-AF	0.817	0.109	0.85 ± 13.3%	0.0445	-0.947		139	46.9 (33.7%)	0.254	-1.42
MCN-AF spo12D	0.785	0.124	0.81 ± 15.8%	0.459	-0.256		139	47.5 (34.2%)	0.669	-0.564
MCN spo12 OE	0.718	0.0525	0.74 ± 7.3%	-0.505	2.27		138	16.9 (12.2%)	-1.58	15
MCN-AF spo12 OE	0.876	0.0751	0.91 ± 8.6%	0.443	-0.14		138	19.9 (14.4%)	0.222	-0.533
	Size at division (batch cultures)
EXPERIMENTAL	Mean (mm)	Std_dev (pooled datasets)	Mean (relative) ± CV
MCN	15.3308	1.34191	1.0 ± 8.8%
MCN spo12D	15.5434	1.47304	1.01 ± 9.5%
MCN-AF	13.107	2.6552	0.85 ± 20.3%
MCN-AF spo12D	12.1844	2.4583	0.79 ± 20.2%
MCN spo12 OE	13.9564	1.10246	0.91 ± 7.9%
MCN-AF spo12 OE	14.7606	3.03714	0.96 ± 20.6%

### Sheet: Legend
Supplementary Table 4: Statistics for the model and simulations in Fig. 6 and Extended data Fig. 11-13.
