## Supplementary material for "Regulation of cell proliferation by a novel feedback system on Cdk function": Dataset5

### Sheet: Table S5
Proteins				Ions	ipTM	pTM	Figure
sp_Ppa2	sp_Pab1	sp_Paa1		2xMn2+	0.73	0.78
sp_Ppa2	sp_Pab1	sp_Paa1	sp_Spo12	2xMn2+	0.71	0.77	Extended data Fig. 8A
sp_Ppa2	sp_Pab1	sp_Paa1	sp_Spo12(pS54)	2xMn2+	0.72	0.78	Fig. 4C, D; Extended data Fig. 8D
sp_Ppa2	sp_Pab1	sp_Paa1	sp_Spo12(pS47,pS54)	2xMn2+	0.79	0.82	Extended data Fig. 10B, C
sp_Ppa2	sp_Pab1	sp_Paa1	sp_Igo1	2xMn2+	0.83	0.85	Extended data Fig. 8D, E
hs_PPP2R1A	hs_PPP2R2A	hs_PPP2CA	hs_ARPP19	2xMn2+	0.85	0.87	Extended data Fig. 8D, F
Pph22/sc_Ppa2	Cdc55/sc_Pab1	Tdp3/sc_Paa1		2xMn2+	0.76	0.8	Extended data Fig. 9C
Pph22/sc_Ppa2	Cdc55/sc_Pab1	Tdp3/sc_Paa1	sc_Spo12	2xMn2+	0.72	0.76	Extended data Fig. 9D
Pph22/sc_Ppa2	Cdc55/sc_Pab1	Tdp3/sc_Paa1	sc_Spo12(pS125)	2xMn2+	0.74	0.78	Fig. 4, Extended data Fig. 9E
Pph22/sc_Ppa2	Cdc55/sc_Pab1	Tdp3/sc_Paa1	sc_Spo12(pS47,pS54)	2xMn2+	0.78	0.79	Extended data Fig. 10D, E

### Sheet: Legend
Supplementary Table 5: Support for the structure analyses in Fig. 4c-e and Extended data Figs. 7-10: input proteins, ions, and location of phosphorylated residues, along with output confidence values from the template modelling (TM) score. Specifically, the ipTM reports on the confidence in the relative position of the individual subunits of the complex, and pTM reports on the confidence of the o…
