## Supplementary material for "Regulation of cell proliferation by a novel feedback system on Cdk function": Dataset6

### Sheet: Strains
STRAIN	GENOTYPE	REFERENCE
PN1	972 h-	Nurse Lab
DC596	int::ura4+ int::leu2+ gsf2Δ::KAN ura4-D18 leu1-32 h-	This study
DC676	Pcdc13::cdc13Scdc2as::cdc13UTR cdc2Δ::KAN cig1Δ::HYG cig2Δ::KAN Δpuc1::HYG h-	(1)
DC561	leu1::Pcdc13::cdc13Scdc2as::cdc13UTR::ura4+ cdc2Δ::KAN cdc13Δ::NAT cig1Δ::HYG cig2Δ::KAN puc1Δ::leu2+ gsf2Δ::KAN ura4-D18 h+	This study
DC752	Pcdc13::cdc13Scdc2T14AY15Fas::cdc3UTR cdc2Δ::KAN cig1Δ::HYG cig2Δ::KAN puc1Δ::HYG h+	This study
DC566	leu1::Pcdc13::cdc13Scdc2T14AY15Fas::cdc13UTR::ura4+ cdc2Δ::KAN cdc13Δ::NAT cig1Δ::HYG cig2Δ::KAN puc1Δ::leu2+ gsf2Δ::KAN ura4-D18 h-	This study
DC778	spo12Δ h-	This study
DC1142	Pcdc13::cdc13Scdc2as::cdc13UTR cdc2Δ::KAN puc1Δ::HYG cig1Δ::HYG cig2Δ::KAN spo12Δ::KAN h-	This study
DC958	Pcdc13::cdc13Scdc2T14AY15Fas::cdc13UTR cdc2Δ::KAN cig1Δ::HYG cig2Δ::KAN puc1Δ::HYG spo12Δ::KAN h+	This study
DC1165	spo12(S54A) h+	This study
DC1166	Pcdc13::cdc13Scdc2as::cdc13UTR cdc2Δ::KAN puc1Δ::HYG cig1Δ::HYG cig2Δ::KAN spo12(S54A) h-	This study
DC1058	Pcdc13::cdc13Scdc2T14AY15Fas::cdc13UTR cdc2Δ::KAN puc1Δ::HYG cig1Δ::HYG cig2Δ::KAN spo12(S54A) h+	This study
DC1198	Pcdc13::cdc13Scdc2as::cdc13UTR cdc2Δ::KAN puc1Δ::HYG cig1Δ::HYG cig2Δ::KAN 3xHA::spo12 h+	This study
DC1199	Pcdc13::cdc13Scdc2T14YA15Fas::cdc13UTR cdc2Δ::KAN puc1Δ::HYG cig1Δ::HYG cig2Δ::KAN 3xHA::spo12 h+	This study
DC1200	Pcdc13::cdc13Scdc2as::cdc13UTR cdc2Δ::KAN puc1Δ::HYG cig1Δ::HYG cig2Δ::KAN 3xHA::spo12(S54A) h+	This study
DC1201	Pcdc13::cdc13Scdc2T14AY15Fas::cdc13UTR cdc2Δ::KAN puc1Δ::HYG cig1Δ::HYG cig2Δ::KAN 3xHA::spo12(S54A) h+	This study
DC1060	msGFP2::spo12 h-	This study
DC1170	msGFP2::spo12(S54A) h-	This study
DC1069	Pcdc13::cdc13Scdc2as::cdc13UTR cdc2Δ::KAN puc1Δ::HYG cig1Δ::HYG cig2Δ::KAN msGFP2::L::spo12 h-	This study
DC1140	Pcdc13::cdc13Scdc2as::cdc13UTR cdc2Δ::KAN puc1Δ::HYG cig1Δ::HYG cig2Δ::KAN msGFP2::L::spo12(S54A) h-	This study
DC1068	Pcdc13::cdc13Scdc2T14AY15Fas::cdc13UTR cdc2Δ::KAN puc1Δ::HYG cig1Δ::HYG cig2Δ::KAN msGFP2::L::spo12 h+	This study
DC1138	Pcdc13::cdc13Scdc2T14AY15Fas::cdc13UTR cdc2Δ::KAN puc1Δ::HYG cig1Δ::HYG cig2Δ::KAN msGFP2::L::spo12(S54A) h-	This study
DC1178	synCut3::mCherry::leu1+ h+	This study
DC1174	spo12Δ::KAN synCut3::mCherry::leu1+h+	This study
DC1160	Pcdc13::cdc13Scdc2T14AY15Fas::cdc13UTR cdc2Δ::KAN puc1Δ::HYG cig1Δ::HYG cig2Δ::KAN synCut3::mCherry::leu1+ h-	This study
DC1161	Pcdc13::cdc13Scdc2T14AY15Fas::cdc13UTR cdc2Δ::KAN puc1Δ::HYG cig1Δ::HYG cig2Δ::KAN synCut3::mCherry::leu1+ spo12Δ::KAN h-	This study
DC1057	NAT::P3nmt1::spo12 h-	This study
DC1168	NAT::Pnmt1::spo12(S54A) h-	This study
DC1172	Pcdc13::cdc13Scdc2T14AY15Fas::cdc13UTR cdc2Δ::KAN puc1Δ::HYG cig1Δ::HYG cig2Δ::KAN NAT::P3nmt1::spo12(S54A) h+	This study
DC1182	NAT::P3nmt1::3xHA::spo12 synCut3::mCherry::leu1+ h+	This study
DC1183	NAT::P3nmt1::3xHA::spo12(S54A) synCut3::mCherry::leu1+ h+	This study
DC1204	Pcdc13::cdc13Scdc2as::cdc13UTR cdc2Δ::KAN puc1Δ::HYG cig1Δ::HYG cig2Δ::KAN NAT::Pnmt1::3xHA::spo12 synCut3::mCherry::leu1+ h-	This study
DC1206	Pcdc13::cdc13Scdc2as::cdc13UTR cdc2Δ::KAN puc1Δ::HYG cig1Δ::HYG cig2Δ::KAN NAT::Pnmt1::3xHA::spo12(S54A) synCut3::mCherry::leu1+ h+	This study
DC1205	Pcdc13::cdc13Scdc2T14AY15Fas::cdc13UTR cdc2Δ::KAN puc1Δ::HYG cig1Δ::HYG cig2Δ::KAN NAT::Pnmt1::3xHA::spo12 synCut3::mCherry::leu1+ h-	This study
DC1207	Pcdc13::cdc13Scdc2T14YA15Fas::cdc13UTR cdc2Δ::KAN puc1Δ::HYG cig1Δ::HYG cig2Δ::KAN NAT::Pnmt1::3xHA::spo12(S54A) synCut3::mCherry::leu1+ h-	This study
HS350	1L::Padh1(ver.2)-CDKEV-024<<bsd h-	This study
HS679	spo12Δ::KAN 2L::CDKEV-024<<bsd h-	This study
HS677	Pcdc13::cdc13Scdc2as::cdc13UTR cdc2Δ::KAN cig1Δ::HYG cig2Δ::KAN puc1Δ::HYG 2L::CDKEV-024<<bsd h-	This study
HS682	Pcdc13::cdc13Scdc2as::cdc13UTR cdc2Δ::KAN puc1Δ::HYG cig1Δ::HYG cig2Δ::KAN spo12Δ::KAN 2L::CDKEV-024<<bsd h-	This study
HS684	Pcdc13::cdc13Scdc2as::cdc13UTR cdc2Δ::KAN puc1Δ::HYG cig1Δ::HYG cig2Δ::KAN spo12(S54A) 2L::CDKEV-024<<bsd h-	This study
HS678	Pcdc13::cdc13Scdc2T14AY15Fas::cdc13UTR cdc2Δ::KAN cig1Δ::HYG cig2Δ::KAN puc1Δ::HYG 2L::CDKEV-024<<bsd h+	This study
HS680	Pcdc13::cdc13Scdc2T14AY15Fas::cdc13UTR cdc2Δ::KAN cig1Δ::HYG cig2Δ::KAN puc1Δ::HYG spo12Δ::KAN 2L::CDKEV-024<<bsd h+	This study
HS681	Pcdc13::cdc13Scdc2T14AY15Fas::cdc13UTR cdc2Δ::KAN cig1Δ::HYG cig2Δ::KAN puc1Δ::HYG spo12(S54A) 2L::CDKEV-024<<bsd h+	This study
SLA593	kanMX6::P41nmt1::3PK-miniAID-pab1 ade6::ade6+-Padh15-skp1-AtTIR1-2NLS-natMX6-Padh15-skp1-OsTIR1 h-	Lopez Aviles lab
SLA594	ade6::ade6+-Padh15-skp1-AtTIR1-2NLS-natMX6-Padh15-skp1-OsTIR1	Lopez Aviles lab
SLA411	pab1Δ::kanMX6 h+	Lopez Aviles lab
DC1453	pab1Δ::kanMX6 NAT::P3nmt1::spo12	This study
SLA1990	igo1Δ::natMX6 h-	Lopez Aviles lab
DC1401	spo12Δ::KAN igo1Δ::natMX6	This study
DC1425	igo1Δ::natMX6 NAT::P3nmt1::spo12	This study
DC1449	gsf2Δ::HYG h-	This study
DC1450	gsf2Δ::KAN spo12Δ::KAN	This study
JW1161	pat1-114/pat1-114 (h+/h+)	This study
DC1313	pat 1-114 spo12Δ::KAN/pat 1-114 spo12Δ::KAN (h+/h+)	This study
DC600	rad3Δ::KAN h+	This study
DC916	nhp6::mCherry-ura4+ plo1::GFP-KAN h-	This study
DC995	spo12Δ::KAN nhp6::mCherry::ura4+ ploI::GFP::KAN h-	This study
DC960	Pcdc13::cdc13Scdc2T14AY15Fas::cdc13UTR cdc2Δ::KAN cig1Δ::HYG cig2Δ::KAN puc1Δ::HYG nhp6::mCherry::ura4+ plo1::GFP::KAN h-	This study
DC962	Pcdc13::cdc13Scdc2T14AY15Fas::cdc13UTR spo12Δ::KAN cdc2Δ::KAN cig1Δ::HYG cig2Δ::KAN puc1Δ::HYG nhp6::mCherry::ura4+ plo1::GFP::KAN h-	This study
DC1162	3xHA::spo12 h-	This study
DC1167	3xHA::spo12(S54A) h+	This study
DC1216	3HA::TurboID::L::spo12 h-	This study
DC1217	3HA::TurboID::L::spo12(S54A) h+	This study
(1)	García-Ruano et al., J Cell Sci. 2022 Jul 1;135(13):jcs259392. doi: 10.1242/jcs.259392.

### Sheet: Legend
Supplementary Table 6: Fission yeast strains used in this study.
